# Pharmacological interrogation of crosstalk between TLR signaling and stress granules reveals a compound with antiviral effect

**DOI:** 10.1101/2025.04.11.648452

**Authors:** Aditi, Prem Prasad Lamichhane, Xuping Xie, Parimal Samir

## Abstract

Stress granules (SG) are cytoplasmic membraneless compartments that regulate cellular stress responses and have been implicated in antiviral defense against Influenza A Virus (IAV). SG stabilization has been reported to be a viable strategy to develop antiviral drugs. To expand the repertoire of SG-modulating compounds, we performed a targeted pharmacological screen focusing on inhibitors of TLR signaling pathway, based on our previous work demonstrating an antagonistic relationship between SGs and TLR signaling. Using the synthetic dsRNA analog polyinosinic:polycytidylic acid (poly(I:C)) to induce SGs in A549 human lung cancer cell line, we screened a panel of TLR signaling pathway inhibitors for their effect on SG. We developed a robust image analysis pipeline utilizing ilastik for pixel classification and CellProfiler for object quantification, enabling high-throughput analysis of SG alterations. This screen identified multiple small molecules that destabilize SGs, including inhibitors of RIPK3, TBK1, PERK, IRAK1/4, and JNK1/2/3 and ERK1/2 kinases. Several inhibitors of NF-κB signaling also disrupted SG integrity. Most strikingly, PPM18, an NF-κB inhibitor, emerged as a dual-action compound, triggering spontaneous SG assembly via PERK-mediated eIF2α phosphorylation, while simultaneously suppressing poly(I:C)-induced SGs. Intriguingly, PPM18 exhibited potent IAV inhibition, but crucially, this antiviral activity was decoupled from SG formation as it robustly inhibited replication in *G3BP1^-/-^* cells which did not assemble SGs upon PPM18 treatment. Our work not only identifies PPM18 as a unique SG modulator and an antiviral agent but also challenges the prevailing belief linking SG assembly directly to antiviral activity as a general phenomenon. Our findings demonstrate that SG formation and antiviral activity can be functionally uncoupled, providing new insights into host-virus interactions. In summary, our results demonstrate feasibility of using SG screening for finding novel antiviral compounds while raising important questions about the role of SGs themselves in modulating host-virus interactions.
