## Supplementary table 1 for "Pharmacological interrogation of crosstalk between TLR signaling and stress granules reveals a compound with antiviral effect"

### Sheet: Sheet1
Compound name	Highest concentrations tested	Concentration Unit	Target	Stress granule induction	Effect on stress granule stability
5Z-7- Oxozeaenol	981	nM	TAK1	No	Destablize
Bay11-7082	10	µM	NF-κB	Yes	Destablize
BMS-345541 HCL	30	µM	NF-κB	No	No effect
Cay10567	10	µM	AKT1	No	No effect
FR180204	3.1	µM	ERK1/2	No	Stabilize
LY3214996	50	nM	ERK1/2	No	Destablize
PPM18	50	µM	NF-κB
PS1145	880	nM	IKKβ	No	No effect
QNZ	110	nM	NF-κB	No	No effect
RO-106-9920	10	µM	NF-κB	No	Destablize
Takinib	995	nM	TAK1	No	No effect
ECG	1.25	µM	Unknown, present in tea, has antimicrobial activity, structurally related to G3BP1 inhibitor EGCG	No	Destablize
MG132	20	µM	Proteosome	No	Destablize
AKT inhib XI	10	µM	AKT	No	Destablize
Bay11-7085	10	µM	NF-κB	No	Destablize
Bay-985	20	nM	TBK1 and IKKε	No	No effect
Brefeldin A	25	µM	Intracellular protein trafficking	Yes	Destablize
Cay10575	750	nM	IKKβ and Plk1	No	No effect
Cay10576	7.9	µM	multi-kinase inhibitor including TBK1, IKKβ and Plk1	No	Destablize
CID2858522	5	µM	NF-κB	No	At lower concentration - stabilize, at higher concentration - destablize
EGCG	50	µM	G3BP1, present in tea, antioxidant	No	No effect
GSK2606414	4	nM	PERK	No	Destablize
GSK2656157	9	nM	PERK	No	Destablize
GSK8612	1.58	µM	TBK1	No	Destablize
GSK872	3	µM	RIPK3	No	Destablize
HS-1371	5	µM	RIPK3	No	Destablize
IRAK Inhibitor 6	1.6	µM	IRAK4	No	Destablize
IRAK-1/4 Inhibitor	3	µM	IRAK1 and IRAK4	No	Destablize
JNK Inhibitor VII	2.44	µM	JNK1, JNK2, and JNK3	Yes	Destablize
JNK Inhibitor VIII	10	µM	JNK1, JNK2, and JNK3	Yes (p-value = 0.0546	Destablize
